# Multi-ancestry genome-wide analysis identifies common genetic variants for self-reported sleep duration and shared genetic effects

**DOI:** 10.1101/2022.02.16.480716

**Authors:** Ben H Scammell, Yanwei Song, Cynthia Tchio, Takeshi Nishiyama, Tin L Louie, Hassan S Dashti, Masahiro Nakatochi, Phyllis C Zee, Iyas Daghlas, Yukihide Momozawa, Jianwen Cai, Hanna M. Ollila, Susan Redline, Kenji Wakai, Tamar Sofer, Sadao Suzuki, Jacqueline M Lane, Richa Saxena

**Affiliations:** Center for Genomic Medicine, Massachusetts General Hospital and Harvard Medical School, Boston MA, USA; Program in Medical and Population Genetics, Broad Institute, Cambridge MA, USA; Department of Anesthesia, Critical Care and Pain Medicine, Massachusetts General Hospital, Boston MA, USA; Cardiovascular Research Institute, Morehouse School of Medicine, Atlanta GA, USA; Department of Public Health, Nagoya City University Graduate School of Medicine, Nagoya, Japan; Department of Biostatistics, University of Washington, Seattle, WA, USA; Public Health Informatics Unit, Department of Integrated Health Sciences, Nagoya University Graduate School of Medicine, Nagoya, Japan; Center for Circadian and Sleep Medicine, Department of Neurology, Feinberg School of Medicine, Northwestern University, Chicago, IL, USA; Laboratory for Genotyping Development, RIKEN Center for Integrative Medical Sciences, Yokohama, Japan; Department of Biostatistics, University of North Carolina at Chapel Hill, NC, USA; Department of Medicine, Harvard Medical School, Boston, MA, USA; Division of Sleep and Circadian Disorders, Brigham and Women’s Hospital, Boston, MA, USA; Department of Preventive Medicine, Nagoya University Graduate School of Medicine, Nagoya, Japan

**Author notes:** These authors jointly supervised the work Corresponding Author: Richa Saxena, PhD Center for Genomic Medicine, Massachusetts General Hospital, 185 Cambridge Street, CPZN 5.802, Boston, MA, 02114, USA. **Abbreviations**: CHARGE (Cohorts for Heart and Aging Research in Genomic Epidemiology), EUR (European), EAS (East Asian), AHL (Admixed Hispanic/Latino), AFR (African), SAS (South Asian), eQTL (expression quantitative trait loci), UKBB (UK Biobank), HCHS/SOL (Hispanic Community Health Study/Study of Latinos), J-MICC (Japan Multi-Institutional Collaborative Cohort Study).

**Keywords:** self-reported sleep duration, genome-wide association studies, multi- ancestry meta-analysis, polygenic scores, genetic transferability

## Abstract

Both short and long sleep duration are associated with increased risk of chronic diseases, but the genetic determinants of sleep duration are largely unknown outside of European populations. Here we report transferability of a polygenic score of 78 European ancestry sleep duration SNPs to an African (n=7,288; p=0.003), a South Asian (n=7,485; p=0.025), and a Japanese (n=13,618; p=6x10^-4^) cohort, but not to a cohort of Hispanic/Latino (n- XXX; p=0.71) participants. Furthermore, in a pan-ancestry (*N* = 483,235) meta-analysis of genome-wide association studies (GWAS) for habitual sleep duration, 5 novel and 68 known loci are associated with genome-wide significance. For the novel loci, sleep duration signals colocalize with expression-QTLs for PRR12 and COG5 in brain tissues, and pleiotropic associations are observed with cardiovascular and neuropsychiatric traits. Overall, our results suggest that the genetic basis of sleep duration is at least partially shared across diverse ancestry groups.
