## Supplemental for "Multi-ancestry genome-wide analysis identifies common genetic variants for self-reported sleep duration and shared genetic effects"

### Sheet: S1 Ancestry Clusters
Table S1. Clustering results for 486,065 individuals in the UK Biobank.
To select individuals for the AFR and SAS sub-cohorts, results from the clustering analysis and the self-ID ethnicity variable were considered. For SAS, 7,660 individuals identifying as Indian, Pakistani, Bangladeshi, Asian or Asian British were subsetted from cluster 2 (n=13,249). For AFR, 7,518 individuals identifying as Black or Black British, Caribbean, African, or Any other Black background …
	Ancestry category	Self-identified ethnicity (UKBB variable)	Cluster 1 (n = 331,703)	Cluster 2 (n = 13,249)	Cluster 3 (n = 9,039)	Cluster 4 (n = 132,074)
	European	White, British, Irish, Any other white background	328194	217	6	131821
	Asian	Asian or Asian British, Indian, Pakistani, Bangladeshi	63	7660	0	4
	African	Black or Black British, Caribbean, African, Any other Black background	35	96	7518	0
	Mixed	Mixed, White and Black Caribbean, White and Black African, White and Asian, Any other mixed background, Any other Asian background, Chinese, Other ethnic group	3411	5276	1515	249

### Sheet: S2 GWAS details
Table S2. Genotyping, quality control, and GWAS characteristics.
UKBB samples were genotyped with the Axiom & BiLeVe arrays, whereas J-MICC samples were genotyped with the HumanOmniExpressExome BeadChip and HCHS/SOL samples were genotyped with a custom Illumina array. SHAPEIT and IMPUTE were used for pre-phasing and imputation in all cohort studies.
For sample quality control, all cohorts excluded participants with inconsistent sex and sleep duration <3 hrs and >18 hours. The UKBB and J-MICC cohorts also excluded participants with self-reported sleep medication use. A number of criteria were used for SNP quality control, including thresholds for missingness, deviations from HW equilibrium, batch/plate/array effects and discordance across con…
Age, sex, and ≥5 ancestry PCs were chosen as covariates for each GWAS. Rare variants (MAF<0.001 or 0.01) were excluded in each study (column K). Finally, GCTA was used to calculate heritability for each GWAS cohort (Methods).
			Genotyping and quality control (QC)					Genome-wide association analysis (GWAS)
Cohort	Sleep duration phenotype	N	Genotyping array	Pre-phasing/imputation	Sample QC	Variant QC	Phenotype QC	Association analysis tool	GWAS covariates	N SNPs (MAF threshold)	Inflation factor (λ)	Heritability (SE)	PMID
UKBB EUR (European)	Self-reported habitual sleep duration ("About how many hours sleep do you get in every 24 h? (please include naps)", responses in hour increments).	446118	UK Biobank Axiom/BiLeVe	SHAPEIT3/IMPUTE4	High missingness or heterozygosity and sex chromosome abnormalities.	Batch effects, plate effects, Hardy-Weinberg equilibrium, sex effects, array effects, and discordance across control replicates.	<3 or >18 hrs of sleep.	BOLT-LMM (additive model)	Age, sex, 10 PCs of ancestry, genotyping array, and genetic correlation matrix	14,661,601 (0.001)	1.432	0.098 (0.001)	30846698
UKBB AFR (African)	Self-reported habitual sleep duration ("About how many hours sleep do you get in every 24 h? (please include naps)", responses in hour increments).	7288	UK Biobank Axiom/BiLeVe	SHAPEIT3/IMPUTE4	High missingness or heterozygosity and sex chromosome abnormalities.	Batch effects, plate effects, Hardy-Weinberg equilibrium, sex effects, array effects, and discordance across control replicates.	<3 or >18 hours of sleep.	BOLT-LMM (additive model)	Age, sex, 10 PCs of ancestry, genotyping array, and genetic correlation matrix	9,926,106 (0.001)	1.017	0.073 (0.035)	N/A
UKBB SAS (South Asian)	Self-reported habitual sleep duration ("About how many hours sleep do you get in every 24 h? (please include naps)", responses in hour increments).	7485	UK Biobank Axiom/BiLeVe	SHAPEIT3/IMPUTE4	High missingness or heterozygosity and sex chromosome abnormalities.	Batch effects, plate effects, Hardy-Weinberg equilibrium, sex effects, array effects, and discordance across control replicates.	<3 or >18 hours of sleep.	BOLT-LMM (additive model)	Age, sex, 10 PCs of ancestry, genotyping array, and genetic correlation matrix	9,926,106 (0.001)	1.029	0.150 (0.048)	N/A
HCHS/SOL AHL (Admixed Hispanic/Latino)	Weighted average of self-reported weekday and weekend wake and sleep times.	8726	HCHS/SOL Custom 15041502 B3 (Custom Illumina array; HumanOmni2.5-8 v1.1 BeadChip + ~150,000 custom SNPs selected to include ancestry informative markers)	SHAPEIT2/IMPUTE2	Inconsistent sex, gross chromosomal anolies, unexpected duplicates, missing call rates, contamination, and batch effects.	High missingness, Mendelian errors, duplicate-sample discordance, deviation from Hardy-Weinberg equilibrium.	<3 or >14 hours of sleep.	GENESIS (R package, additive)	Age, sex, 5 PCs of ancestry, study center, kinship matrix, Hispanic genetic background group	11,710,371 (0.01)	1.035	0.109 (NA)	24392863, 26748518
J-MICC EAS (East Asian)	Self-reported habitual sleep duration.	13618	HumanOmniExpressExome-8 v1.2 BeadChip	SHAPEIT2/IMPUTE2	Inconsistent sex, relatedness using PLINK pairwise identity-by-descent estimation, non-Japanese population estimated by PCA (HapMap3 or 1KGP reference) or low sample call rates.	SNP call rates, minor allele frequency, and Hardy-Weinberg equilibrium test p-value.	<3 or >14 hours of sleep.	SNPTEST ("expected" method, additive)	Age, sex, 5 PCs of ancestry, and allele dosage from imputation	8,777,922 (0.001)	1.0118	0.096 (0.021)	30810208

### Sheet: S3 GWS Loci Indices
Table S3. Genome-wide significant (p < 5E-08) loci from multi-ancestry meta-analysis (n=483,235).
Lead SNPs (73 total) for the significant loci are presented by descending p-value. Credible set variants from the EUR GWAS (n=446,118) are presented in columns O-R. The cohort order in the 'Effect Direction' column is AFR-EUR-SAS-AHL-EAS (question marks denote missing data). The imputation (INFO) score is provided for the EUR GWAS results.
	Multi-ancestry meta-analysis (AFR+EUR+SAS+AHL+EAS, n=483,235)													Credible Set from Dashti et al (EUR ancestry, n = 446,118)				African-ancestry GWAS (AFR, n = 7,288)						European-ancestry GWAS (EUR, n = 446,118)							South Asian-ancestry GWAS (SAS, n = 7,485)						Ad Mixed Hispanic/Latino GWAS (AHL, n = 8,726)						East Asian-ancestry GWAS (EAS, n = 13,618)
	SNP	CHR	BP (NCBI b37)	Nearest Gene (s)	A1	A2	Effect/Alternate allele	BETA (hrs)	SE (hrs)	P	Effect Direction	N	P (het)	SNP	CHR	BP (NCBI b37)	r^2	A1	A2	A1 Frequency	BETA (hrs)	SE (hrs)	P	A1	A2	A1 Frequency	INFO	BETA (hrs)	SE (hrs)	P	A1	A2	A1 Frequency	BETA (hrs)	SE (hrs)	P	A1	A2	A1 Frequency	BETA (hrs)	SE (hrs)	P	A1	A2	A1 Frequency	BETA (hrs)	SE (hrs)	P
	rs6737318	2	114083120	PAX8, LOC100130100	G	A	G/A	0.0408	0.0027	5.42e-53	+++++	488457	0.08679	rs7556815	2	114085785	1	G	A	0.112	0.130915	0.0330154	7.3e-05	G	A	0.219418	0.991484	0.0406996	0.00274104	1.6e-49	G	A	0.27366	0.0321215	0.022716	0.16	G	A	0.147309	0.0367451	0.0290499	0.205909	G	A	0.159223	0.0289891	0.0164208	0.0775205
	rs78797502	2	58868132	VRK2, LINC01122	C	T	C/T	0.028	0.0033	5.72e-17	+-+-+	488457	0.07175	rs75539574	2	58871658	0.6399	C	T	0.979	0.0700081	0.073195	0.34	C	T	0.872984	0.990702	-0.0291945	0.00340707	1.4e-17	C	T	0.896391	0.0321203	0.0325672	0.32	C	T	0.936435	-0.0776793	0.0429354	0.0704178	C	T	0.0576632	0.0077119	0.0256185	0.763398
	rs8047587	16	53798622	FTO	G	T	G/T	0.0175	0.0022	2.77e-15	+++++	488457	0.7428	rs9940646	16	53800629	0.9036	G	T	0.566	0.0244685	0.0210943	0.25	G	T	0.561736	0.995839	0.0168	0.00228384	1.3e-13	G	T	0.575702	0.0221766	0.0200135	0.27	G	T	0.658018	0.0208129	0.0220588	0.345415	G	T	0.253021	0.0354552	0.0138093	0.0102541
	rs915416	1	34731984	CSMD2, C1orf94, GJB5	C	G	C/G	0.0189	0.0024	5.39e-15	+++-+	488457	0.4672	rs915416	1	34731984	1	C	G	0.460562	0.0318748	0.0207802	0.13	C	G	0.289947	0.995376	0.0193	0.00249452	9.9e-15	C	G	0.378651	0.00764864	0.0204861	0.71	C	G	0.275725	-0.0204998	0.0233402	0.379778	C	G	0.190392	0.0203402	0.015097	0.177905
	rs12607679	18	53059748	TCF4	T	C	T/C	0.019	0.0025	2.78e-14	-+-++	488456	0.3565	rs12607679	18	53059748	1	T	C	0.918	-0.0173796	0.0397647	0.66	T	C	0.737717	0.982796	0.0201	0.00259284	8.3e-15	T	C	0.835123	-0.0256116	0.0276408	0.35	T	C	0.719664	0.0078482	0.0228868	0.731664	T	C	0.462953	0.0104699	0.0119167	0.379638
	rs11242483	5	102323766	PAM, PPIP5K2, GIN1, C5ORF30	T	C	T/C	0.0164	0.0023	1.56e-12	++++-	488457	0.5161	rs56372231	5	102321905	1	T	C	0.32	0.0140428	0.0223753	0.53	T	C	0.33417	0.997458	0.0168	0.00239971	3e-12	T	C	0.173348	0.0381968	0.0262083	0.14	T	C	0.255899	0.0285979	0.0236406	0.226398	T	C	0.427577	-0.001643	0.0120219	0.891297
	rs34556183	6	28584775	ZBED9, SCAND3, LOC646160,	A	G	A/G	0.0173	0.0025	1.74e-12	++-++	488457	0.301	rs34556183	6	28584775	1	A	G	0.583	0.0509915	0.0204654	0.013	A	G	0.719606	0.99757	0.0169	0.00252323	2.3e-11	A	G	0.792694	-0.0147941	0.0243	0.54	A	G	0.761231	0.0320259	0.0240997	0.183882	A	G	0.147121	0.0193568	0.0169544	0.253599
	rs8050478	16	56120461	GNAO1	G	A	G/A	0.0154	0.0022	2.42e-12	++--+	488457	0.0269	rs8050478	16	56120461	1	G	A	0.492	0.0348821	0.0210521	0.098	G	A	0.500253	0.996712	0.016	0.00226476	1.7e-12	G	A	0.535091	-0.0342059	0.0196439	0.081	G	A	0.566348	-0.0229623	0.0210762	0.275937	G	A	0.301307	0.0230662	0.0128938	0.0736482
	rs34731055	7	2106928	MAD1L1	T	C	T/C	0.0198	0.0029	4.83e-12	+++++	488457	0.9768	rs34731055	7	2106928	1	T	C	0.044	0.0439836	0.0518806	0.4	T	C	0.18089	0.994367	0.0195	0.00294778	3.7e-11	T	C	0.315593	0.0203336	0.0214617	0.34	T	C	0.157551	0.0303801	0.0284435	0.285481	T	C	0.115663	0.0255512	0.0186362	0.170381
	rs13109404	4	102896591	BANK1	T	G	T/G	0.0303	0.0044	5.01e-12	+++-?	474839	0.08353	rs13109404	4	102896591	1	T	G	0.991822	0.0115336	0.116845	0.92	T	G	0.928024	0.98577	0.0312035	0.00440829	1.5e-12	T	G	0.99	0.1722	0.2491	0.49	T	G	0.96	-0.103651	0.0535003	0.0526971	-	-	-	-	-	-
	rs113021516	3	135874294	PPP2R3A, PCCB, STAG1, MSL2	G	C	G/C	0.0162	0.0024	6.15e-12	+++++	488457	0.95	rs13088093	3	135838598	0.9905	G	C	0.451	0.0028828	0.0210247	0.89	G	C	0.663849	0.994133	0.0162	0.00240098	8.7e-12	G	C	0.657535	0.0202366	0.0207894	0.33	G	C	0.746446	0.0249673	0.0245788	0.309722	G	C	0.0160231	0.034186	0.0473571	0.470382
	rs10262103	7	114091844	FOXP2	C	A	C/A	0.0154	0.0022	6.54e-12	+++-+	488457	0.2419	rs2079070	7	114126432	0.4052	C	A	0.205966	0.0446978	0.027058	0.099	C	A	0.423385	0.984275	0.0157	0.00230665	1.1e-11	C	A	0.373114	0.0338201	0.0212262	0.11	C	A	0.382936	-0.0216459	0.0211254	0.305534	C	A	0.279483	0.0063892	0.0132456	0.629552
	rs3095508	16	6550400	RBFOX1	C	A	C/A	0.0147	0.0022	3.59e-11	+++--	488457	0.1288	rs3095508	16	6550400	1	C	A	0.786	0.0341039	0.0251785	0.18	C	A	0.593529	1	0.0154	0.00230437	3.1e-11	C	A	0.445959	0.0380219	0.0197727	0.054	C	A	0.539537	-0.0208532	0.0212646	0.326764	C	A	0.414525	-0.00347896	0.0120481	0.772774
	rs10814514	9	37175765	EBLN3, ZCCHC7	C	T	C/T	0.0191	0.0029	6.92e-11	+++-+	488457	0.02862	rs10973207	9	37100525	0.9538	C	T	0.356	0.0357263	0.0220332	0.1	C	T	0.16482	0.991881	0.0193533	0.00305519	2.4e-10	C	T	0.20961	0.0031788	0.0246685	0.9	C	T	0.195745	-0.0544006	0.0258254	0.0351627	C	T	0.153219	0.0406609	0.0163894	0.0131161
	rs10835395	11	28741136	METT5D1, OR2BH1P	A	C	A/C	0.0145	0.0022	7.37e-11	+++++	488457	0.5834	rs1517572	11	28829882	0.1749	A	C	0.861	0.0211181	0.0308442	0.49	A	C	0.551551	0.993612	0.0144	0.00228278	2.3e-10	A	C	0.772142	0.0454753	0.0236417	0.054	A	C	0.616262	0.0246287	0.0211896	0.245113	A	C	0.276619	0.002239	0.013257	0.865885
	rs7115856	11	43769287	HSD17B12	C	A	C/A	0.0144	0.0022	7.41e-11	+++-+	488457	0.5262	rs4592416	11	43800474	0.996	C	A	0.21	0.0037986	0.0257837	0.88	C	A	0.463639	0.999173	0.0147	0.00226885	9.4e-11	C	A	0.435222	0.008053	0.0200479	0.69	C	A	0.357396	-0.019416	0.0212493	0.36086	C	A	0.255793	0.0227812	0.013649	0.0951247
	rs73219758	8	14279446	SGCZ	G	A	G/A	0.016	0.0025	9.18e-11	+++--	488456	0.4137	rs73219758	8	14279446	1	G	A	0.933	0.0475942	0.0427882	0.27	G	A	0.708064	0.996191	0.0164	0.00249526	5.6e-11	G	A	0.865388	0.018638	0.0290349	0.52	G	A	0.803059	-0.0124649	0.0258399	0.629528	G	A	0.0433658	-0.0269102	0.0292552	0.357672
	rs2192528	4	18327896	LCORL, LOC645174	A	G	A/G	0.0139	0.0022	2.5e-10	-++++	488457	0.07999	rs2192528	4	18327896	1	A	G	0.166	-0.0370928	0.0283144	0.19	A	G	0.480065	0.996931	0.0134	0.0022692	2.7e-09	A	G	0.336829	0.0165031	0.0212351	0.44	A	G	0.446608	0.0564832	0.0206284	0.00617898	A	G	0.310545	0.0250637	0.0127841	0.0499541
	rs4767550	12	117951150	KSR2	G	A	G/A	0.0142	0.0022	2.54e-10	-++++	488457	0.1208	rs4767550	12	117951150	1	G	A	0.104	-0.0639512	0.0368448	0.083	G	A	0.414138	0.987942	0.0143	0.0023096	6.3e-10	G	A	0.544424	0.0455391	0.0204137	0.026	G	A	0.378803	0.0002349	0.0212484	0.99118	G	A	0.333548	0.012761	0.0129068	0.322828
	rs9382445	6	54937974	FAM83B	T	C	T/C	0.0142	0.0023	4.07e-10	++-++	488457	0.8254	rs9382445	6	54937974	1	T	C	0.754	0.0155973	0.0242153	0.52	T	C	0.62305	0.998019	0.0145	0.00233387	4.8e-10	T	C	0.645604	-0.0091873	0.0208805	0.66	T	C	0.488563	0.0193852	0.0213385	0.363635	T	C	0.237861	0.0084281	0.0140162	0.547644
	rs2075654	11	113289066	DRD2	T	C	T/C	0.0185	0.003	4.12e-10	+++++	488456	0.7331	rs7115226	11	113408518	0.0006	T	C	0.024	0.083528	0.0697833	0.23	T	C	0.157695	0.998568	0.0182	0.00310459	6.4e-09	T	C	0.239855	0.0009395	0.0230483	0.97	T	C	0.269566	0.0353859	0.024067	0.141479	T	C	0.37155	0.0216106	0.0122698	0.0782132
	rs330088	8	9149746	PPP1R3B, LOC100129150	C	T	C/T	0.0139	0.0022	4.55e-10	-+-++	488456	0.6318	rs330088	8	9149746	1	C	T	0.377	-0.00949548	0.022141	0.67	C	T	0.547012	0.994149	0.0144687	0.00227678	2.7e-10	C	T	0.703522	-0.00868274	0.0215196	0.69	C	T	0.654842	0.0029706	0.0223954	0.894474	C	T	0.0698287	0.0193055	0.0232997	0.407359
	rs2503182	1	66471099	PDE4B	A	G	A/G	0.0154	0.0025	5e-10	-++++	488457	0.9736	rs61796569	1	66476437	1	A	G	0.159	-0.001088	0.0290349	0.97	A	G	0.27028	0.983647	0.0154	0.00256275	1.8e-09	A	G	0.342591	0.0107077	0.0211349	0.61	A	G	0.199086	0.0225327	0.025767	0.381858	A	G	0.378441	0.0181765	0.0123213	0.14018
	rs365663	5	1428883	SLC6A3	A	G	A/G	0.0137	0.0022	5.18e-10	++-+-	488457	0.1372	rs365663	5	1428883	1	A	G	0.359	0.0241765	0.0223423	0.28	A	G	0.545963	0.993176	0.0146	0.00227857	1e-10	A	G	0.336571	-0.0241387	0.0214551	0.26	A	G	0.439504	0.0253779	0.0207127	0.220488	A	G	0.377131	-0.00794079	0.012172	0.514168
	rs1057703	11	122830251	BSX, C11orf63	G	T	G/T	0.019	0.0031	5.44e-10	++--+	488456	0.03388	rs1057703	11	122830251	1	G	T	0.28099	0.0343912	0.0242294	0.16	G	T	0.146608	0.990142	0.0194018	0.00320661	1.1e-09	G	T	0.178718	-0.0239206	0.0266166	0.37	G	T	0.134556	-0.0559643	0.0304682	0.0662377	G	T	0.216005	0.0357983	0.014459	0.0133038
	rs8072993	17	21335627	KCNJ12	G	T	G/T	0.0169	0.0027	6.43e-10	-++++	488457	0.8652	rs2139261	17	21313223	0.0029	G	T	0.692366	-0.00593462	0.0249105	0.81	G	T	0.636508	0.69419	0.0175	0.00282169	4.2e-10	G	T	0.553036	0.0191572	0.0254805	0.45	G	T	0.52901	0.0058233	0.0226009	0.796671	G	T	0.225935	0.0105607	0.016521	0.522682
	rs73245968	14	29721647	MIR548AI, LOC100128215, PRKD1	G	A	G/A	0.0172	0.0028	1.09e-09	+++-+	488457	0.551	rs10483350	14	29816155	0.5728	G	A	0.204	0.0066835	0.0276223	0.81	G	A	0.185139	0.99276	0.0172	0.0029179	3.4e-09	G	A	0.21571	0.0314111	0.0241488	0.19	G	A	0.218003	-0.0185626	0.0245742	0.450028	G	A	0.176741	0.0275325	0.0157223	0.0799393
	rs460692	5	3126584	LINC01377, LOC100132531, LOC285577	C	T	C/T	0.0198	0.0033	1.28e-09	++++-	488457	0.2375	rs460692	5	3126584	1	C	T	0.038	0.0179049	0.0605787	0.77	C	T	0.137484	0.966249	0.0211	0.00333164	3.6e-10	C	T	0.212967	0.0043181	0.0257606	0.87	C	T	0.0703714	0.00373559	0.0412227	0.927795	C	T	0.0483902	-0.0435566	0.0287112	0.129275
	rs6599673	10	125008718	BUB3, LOC100131719, GPR26	G	A	G/A	0.0175	0.0029	1.3e-09	+++--	488457	0.3494	rs7915425	10	125016501	0.9196	G	A	0.416	0.0175586	0.021735	0.42	G	A	0.176649	0.99534	0.0186	0.00297534	4.4e-10	G	A	0.12677	0.0163394	0.0301461	0.59	G	A	0.205306	-0.0282921	0.0261468	0.27923	G	A	0.104237	-0.0040459	0.0193808	0.83464
	rs1991556	17	44083402	MAPT, STH, KANSL1, LOC644157, LOC644172	G	A	G/A	0.0163	0.0027	1.53e-09	-++-?	474839	0.391	rs1991556	17	44083402	1	G	A	0.975465	-0.0160298	0.0692429	0.82	G	A	0.773765	0.985237	0.0165655	0.00272373	1.2e-09	G	A	0.910989	0.0462777	0.0357994	0.2	G	A	0.853	-0.0263344	0.0295911	0.373495	-	-	-	-	-	-
	rs8029928	15	48034025	SEMA6D	C	T	C/T	0.0155	0.0026	1.95e-09	+++++	488457	0.9938	rs8038326	15	47989799	0.476	C	T	0.537	0.0161187	0.0215451	0.45	C	T	0.758328	0.992282	0.0156	0.00264869	2.4e-09	C	T	0.695134	0.00704277	0.0216862	0.75	C	T	0.773275	0.0189196	0.0252769	0.454162	C	T	0.0273007	0.0243913	0.0366321	0.50552
	rs6575005	14	26954078	NOVA1	T	C	T/C	0.0152	0.0025	2.02e-09	+++-+	488457	0.5648	rs6575005	14	26954078	1	T	C	0.57	0.0102962	0.0213409	0.63	T	C	0.757854	0.997002	0.0156	0.00264172	4.4e-09	T	C	0.765347	0.0358518	0.0234939	0.13	T	C	0.756433	-0.0195061	0.0241461	0.419183	T	C	0.332951	0.0124483	0.0125357	0.320717
	rs12567114	1	98527951	DPYD	G	A	G/A	0.0147	0.0025	2.14e-09	+++++	488457	0.9614	rs12567114	1	98527951	1	G	A	0.952	0.0127342	0.0528441	0.81	G	A	0.724198	0.99044	0.0148	0.0025403	4.3e-09	G	A	0.661573	0.0008173	0.0210206	0.97	G	A	0.785068	0.0251235	0.0252513	0.319765	G	A	0.427065	0.0139336	0.0121189	0.250271
	rs112230981	3	55879269	ERC2	A	G	A/G	0.0312	0.0052	2.14e-09	++--?	474839	0.8692	rs112230981	3	55879269	1	A	G	0.994306	0.0335103	0.136939	0.81	A	G	0.94984	0.981733	0.0315275	0.00522787	1.6e-09	A	G	0.985195	-0.00835065	0.0871026	0.92	A	G	0.985	-0.0307876	0.08707	0.723641	-	-	-	-	-	-
	rs11622927	14	78496032	ADCK1, FRDAP	C	A	C/A	0.0247	0.0041	2.23e-09	++++?	474839	0.1167	rs11621908	14	78495761	1	C	A	0.956803	0.156007	0.0546282	0.0043	C	A	0.917856	0.969336	0.0241362	0.00417844	7.6e-09	C	A	0.968729	0.0100288	0.0607749	0.87	A	C	0.0581738	0.0150635	0.0439576	0.731837	-	-	-	-	-	-
	rs17337790	7	132729932	CHCHD3	T	A	T/A	0.015	0.0025	2.41e-09	+++++	488457	0.5785	rs7806045	7	132610266	0.4233	T	A	0.836291	0.00105688	0.028164	0.97	T	A	0.740087	0.99278	0.0146373	0.00258376	1.6e-08	T	A	0.712083	0.0439376	0.0219454	0.045	T	A	0.736641	0.0340403	0.0234156	0.146016	T	A	0.187386	0.0079347	0.0152931	0.603881
	rs7503199	17	8134275	PER1, PFAS, SMAD5-AS5, VAMP2, AURKB, ARHGEF15, RANGRF, BORCS6, CTC1, TMEM107, KRBA2, SLC25A35	C	T	C/T	0.0147	0.0025	2.6e-09	+++++	488457	0.9504	rs7503199	17	8134275	1	C	T	0.857	0.00853116	0.0298373	0.77	C	T	0.734267	0.998402	0.0147	0.00256383	1e-08	C	T	0.805089	0.0305619	0.02485	0.22	C	T	0.67429	0.0206838	0.021891	0.344732	C	T	0.415185	0.0095049	0.0121638	0.434576
	rs1263056	11	116576415	BUD13	A	G	A/G	0.0132	0.0022	2.78e-09	+++-+	488456	0.6649	rs1263056	11	116576415	1	A	G	0.213713	0.00976014	0.0261406	0.71	A	G	0.519099	0.989149	0.0128	0.00227722	2e-08	A	G	0.298424	0.0311126	0.0219302	0.16	A	G	0.363438	-0.0048718	0.0217721	0.822942	A	G	0.266155	0.0264119	0.0133228	0.0474482
	rs11672103	19	9942810	PIN1, OLFM2	T	C	T/C	0.0132	0.0022	2.82e-09	++--+	488457	0.07923	rs10421649	19	9942262	0.9643	T	C	0.274399	0.048637	0.0239278	0.042	T	C	0.554572	0.984218	0.0133	0.00229098	7.1e-09	T	C	0.309335	-0.0267265	-0.0218281	0.22	T	C	0.54147	-0.0151626	0.0208513	0.467118	T	C	0.297966	0.0260991	0.013095	0.0462751
	rs269054	1	57864304	DAB1	T	A	T/A	0.0133	0.0022	3.21e-09	-+-++	488457	0.3707	rs269054	1	57864304	1	T	A	0.5	-0.00957868	0.0205862	0.64	T	A	0.577924	0.9964	0.0136	0.00229327	2.1e-09	T	A	0.741512	-0.0184069	0.0227923	0.42	T	A	0.626824	0.0355152	0.021536	0.0991253	T	A	0.106983	0.0111134	0.0190492	0.55963
	rs174560	11	61581764	FADS1, FADS3, RAB3IL1, FADS2, MYRF,V27 TMEM258, FEN1	C	T	C/T	0.0139	0.0024	3.77e-09	++-++	488457	0.753	rs174560	11	61581764	1	C	T	0.184	0.0426338	0.0265232	0.11	C	T	0.314215	0.999418	0.0136	0.00243675	2.8e-08	C	T	0.153292	-0.00012413	0.0274998	1	C	T	0.508595	0.0062152	0.0223333	0.780787	C	T	0.396053	0.0209885	0.0122227	0.0859716
	rs11628664	14	65615651	MAX, FNTB, GPX2, CHURC1, RAB15	C	T	C/T	0.0138	0.0024	4.87e-09	+++++	488457	0.595	rs55658675	14	65554638	0.6529	C	T	0.74735	0.0385192	0.0249831	0.12	C	T	0.678993	0.974578	0.0131	0.00244911	7.2e-08	C	T	0.710117	0.0383122	0.0227733	0.092	C	T	0.743932	0.00384143	0.0231913	0.86844	C	T	0.416303	0.0212355	0.0120341	0.0776519
	rs11885663	2	166944004	SCN1A, GALNT3, TTC21B	C	T	C/T	0.015	0.0026	4.99e-09	+--++	488457	0.1063	rs11885663	2	166944004	1	C	T	0.833	0.028921	0.0274084	0.29	C	T	0.752191	0.998544	-0.0162	0.00261811	8.6e-10	C	T	0.752366	-0.0188039	0.0232262	0.42	C	T	0.783564	0.0286912	0.0254667	0.259904	C	T	0.0902574	0.0131905	0.0206097	0.522172
	rs11137148	9	140497212	ARRDC1, MRPL41, EHMT1, ARRDC1-AS1, DPH7, ZMYND19	C	A	C/A	0.0193	0.0033	6.35e-09	?+?-+	475344	0.5924	rs1776776	9	140497072	1	-	-	-	-	-	-	C	A	0.87416	0.993919	0.0199405	0.00341463	5.2e-09	-	-	-	-	-	-	C	A	0.706285	-0.00379911	0.0234353	0.871219	C	A	0.106895	0.0154229	0.0192258	0.225116
	rs374153	2	40382712	SLC8A1	C	T	C/T	0.0176	0.003	7.02e-09	++-+?	474839	0.1736	rs374153	2	40382712	1	C	T	0.438757	0.0437238	0.021064	0.038	C	T	0.158085	0.995959	0.0176119	0.00310308	1.4e-08	C	T	0.0885722	-0.0474684	0.0351855	0.18	C	T	0.134838	0.0131064	0.0321864	0.683858	-	-	-	-	-	-
	rs11567976	5	137654218	CDC25C, EGR1, ETF1, GFRA3, HSPA9, NME5, CDC23, KIF20A, BRD8, FAM53C, REEP2, KDM3B	C	T	C/T	0.0128	0.0022	7.08e-09	+-++-	488457	0.4016	rs11567976	5	137654218	1	C	T	0.768	0.0120493	0.0250399	0.63	C	T	0.429092	0.999211	-0.0128042	0.00228516	2.1e-08	C	T	0.307861	0.00420127	0.0214389	0.84	C	T	0.535872	0.00182725	0.0203649	0.928505	C	T	0.37867	-0.0297175	0.0122622	0.0153848
	rs113113059	6	43160375	CUL9, MEA1, PPP2R5D, SMAD5-AS2, SRF, CUL7, DNPH1, MRPL2, TTBK1, RRP36, KLC4, KLHDC3	T	C	T/C	0.0151	0.0026	7.33e-09	+++++	488457	0.804	rs113113059	6	43160375	1	T	C	0.312	0.00036936	0.0231644	0.99	T	C	0.78	0.995219	0.0161	0.00273732	8.4e-09	T	C	0.7193	0.00772395	0.0223361	0.73	T	C	0.722417	0.00166343	0.0236076	0.943826	T	C	0.389261	0.0052175	0.0123023	0.671494
	rs7616632	3	137031237	IL20RB, NPM1P17	T	G	T/G	0.0127	0.0022	9.03e-09	-++++	488457	0.853	rs7616632	3	137031237	1	T	G	0.747	-0.0077073	0.0247702	0.76	T	G	0.522135	0.992481	0.0132	0.00226922	4.3e-09	T	G	0.768229	0.012592	0.0237038	0.6	T	G	0.480544	0.00295499	0.0207773	0.886905	T	G	0.326149	0.0046543	0.0127032	0.714082
	rs61901969	11	88302228	GRM5	T	C	T/C	0.0143	0.0025	9.1e-09	+++++	488457	0.9452	rs1553132	11	88297740	0.9948	T	C	0.261231	0.0106375	0.0236922	0.65	T	C	0.257448	0.996998	0.0143	0.00258824	4.3e-08	T	C	0.254892	0.0143245	0.0228749	0.53	T	C	0.333454	0.0309463	0.0215461	0.150923	T	C	0.406644	0.00997586	0.0120772	0.408814
	rs151014368	5	176751059	LMAN2, FGFR4, SLC34A1, RGS14, PRELID1, NSD1, MXD3	A	G	A/G	0.0159	0.0028	1.11e-08	++-+?	474839	0.8853	rs151014368	5	176751059	1	A	G	0.034983	0.045089	0.0594439	0.45	A	G	0.206258	0.979023	0.0160924	0.00281958	1.1e-08	A	G	0.193333	-0.000176798	0.0257326	0.99	A	G	0.119	0.0121661	0.0330878	0.713104	-	-	-	-	-	-
	rs12256551	10	21799726	MLLT10, DNAJC1, SKIDA1	A	C	A/C	0.0133	0.0023	1.18e-08	+++-+	488457	0.5339	rs12246842	10	21830580	0.4102	A	C	0.439	0.00450068	0.0211127	0.83	A	C	0.646662	0.987144	0.0137	0.00238229	1.1e-08	A	C	0.728883	0.00748221	0.0225552	0.74	A	C	0.667889	-0.0169979	0.0224362	0.448684	A	C	0.0326703	0.0480719	0.0338162	0.155176
	rs9345234	6	93162639	LOC100129847, LOC100128159	C	A	C/A	0.0127	0.0022	1.22e-08	++-++	488457	0.5816	rs9345234	6	93162639	1	C	A	0.327	0.0304646	0.022515	0.18	C	A	0.578016	0.991124	0.013	0.00229893	1.8e-08	C	A	0.518298	-0.0141229	0.0199558	0.48	C	A	0.377346	0.0188803	0.0218301	0.387107	C	A	0.334821	0.0055073	0.0124831	0.659088
	rs2072727	20	43538733	YWHAB, PABPC1L	T	C	T/C	0.0126	0.0022	1.32e-08	++-+-	488457	0.4603	rs2072727	20	43538733	1	T	C	0.265	0.0198739	0.0234067	0.4	T	C	0.43617	0.997669	0.0132	0.00228506	7.9e-09	T	C	0.552413	-0.0107565	0.0198776	0.59	T	C	0.41594	0.02327	0.0210066	0.267971	T	C	0.383	-0.00386663	0.0122639	0.75255
	rs72804080	2	59358659	LINC01122, LOC101927285	G	A	G/A	0.018	0.0032	1.35e-08	++++?	474839	0.915	rs72804080	2	59358659	1	G	A	0.019621	0.0250021	0.081473	0.76	G	A	0.149928	0.981713	0.0177935	0.00319642	2.6e-08	G	A	0.08665	0.0437247	0.036616	0.23	G	A	0.0604273	0.0230142	0.0442908	0.603331	-	-	-	-	-	-
	rs4128364	2	147612734	PABPCP2, LOC100133235	C	T	C/T	0.013	0.0023	1.45e-08	-+-+-	488457	0.1526	rs4128364	2	147612734	1	C	T	0.39	-0.00216259	0.0211534	0.92	C	T	0.339025	0.998286	0.0146	0.00239086	1.4e-09	C	T	0.318149	-0.00142919	0.0211886	0.95	C	T	0.46848	0.0070809	0.0208431	0.734065	C	T	0.457042	-0.0142234	0.0119412	0.233629
	rs111838462	6	33457561	ZBTB9, KIFC1, PHF1, SYNGAP1, CUTA	T	G	T/G	0.0176	0.0031	1.58e-08	+++++	488457	0.4781	rs80193650	6	33464363	0.8812	T	G	0.019919	0.0904281	0.076494	0.24	T	G	0.149976	0.995342	0.0167	0.00317281	1.5e-07	T	G	0.085216	0.0593943	0.0357381	0.096	T	G	0.13045	0.047165	0.0303027	0.119598	T	G	0.0605848	0.028664	0.0255955	0.262782
	rs7951019	11	118358027	KMT2A, ARCN1, IFT46, TMEM25	G	T	G/T	0.0365	0.0065	1.75e-08	-+-+?	474838	0.323	rs7951019	11	118358027	1	G	T	0.004614	-0.199228	0.16552	0.23	G	T	0.032227	0.96245	0.0368792	0.00652085	1.6e-08	G	T	0.014091	-0.0482474	0.0920946	0.6	G	T	0.0180873	0.0979995	0.0791286	0.215537	-	-	-	-	-	-
	rs17732997	3	70470834	FOXP1, LOC100128160	C	G	C/G	0.0124	0.0022	2.04e-08	-++-+	488457	0.6478	rs17732997	3	70470834	1	C	G	0.598	-0.0004659	0.0212102	0.98	C	G	0.569098	0.994207	0.0129	0.0022882	1.2e-08	C	G	0.558337	0.0277121	0.0201637	0.17	C	G	0.600345	-0.00577383	0.0207457	0.78077	C	G	0.365455	0.0017367	0.0126053	0.890417
	rs17427571	4	82254908	PRKG2	A	G	A/G	0.0133	0.0024	2.04e-08	+++--	488457	0.1105	rs17427571	4	82254908	1	A	G	0.691256	0.0554699	0.0225728	0.014	A	G	0.684313	0.99659	0.0138	0.00243544	1.3e-08	A	G	0.763905	0.00080071	0.0235347	0.97	A	G	0.720383	-0.0131418	0.0227641	0.563734	A	G	0.213013	-0.00910313	0.0145835	0.532503
	rs205024	17	11227352	SHISA6	T	C	T/C	0.0126	0.0023	2.06e-08	-++-+	488457	0.1698	rs205024	17	11227352	1	T	C	0.225	-0.0320392	0.0257418	0.21	T	C	0.383735	0.997778	0.0138	0.00232711	3.9e-09	T	C	0.318819	0.0101803	0.0214503	0.63	T	C	0.350619	-0.0186661	0.0211423	0.3773	T	C	0.362824	0.00058078	0.0124154	0.96269
	rs61985058	14	60233841	RTN1	T	C	T/C	0.0179	0.0032	2.32e-08	-++-?	474839	0.1461	rs61985058	14	60233841	1	T	C	0.032899	-0.0521401	0.0557137	0.35	T	C	0.143176	1	0.0185938	0.00322893	8.5e-09	T	C	0.094055	0.0184057	0.0337259	0.59	T	C	0.0700033	-0.061354	0.0409138	0.13372	-	-	-	-	-	-
	rs6909225	6	73608356	KCNQ5, KHDC1	A	G	A/G	0.013	0.0023	2.74e-08	+++++	488457	0.7166	n/a	-	-	-	A	G	0.184	0.0415965	0.0268711	0.12	A	G	0.329336	0.994881	0.0123	0.0024153	2.8e-07	A	G	0.238776	0.020323	0.0232381	0.38	A	G	0.312385	0.0135694	0.021852	0.534619	A	G	0.258318	0.0251604	0.0136489	0.0652918
	rs9451146	6	89798679	PNRC1	C	T	C/T	0.0145	0.0026	3.18e-08	++-++	488457	0.6651	rs2231265	6	89790201	0.9943	C	T	0.9503	0.0624589	0.0493545	0.21	C	T	0.772187	0.995523	0.015	0.00269977	2.7e-08	C	T	0.843848	-0.00816937	0.0272842	0.76	C	T	0.761305	0.0185574	0.0238877	0.43724	C	T	0.163091	0.00103261	0.0161588	0.949048
	rs12462756	19	50098423	PRR12, PRRG2, SCAF1, IRF3	G	A	G/A	0.0161	0.0029	3.21e-08	+++++	488457	0.7676	n/a	-	-	-	G	A	0.548	0.0427652	0.020585	0.038	G	A	0.833091	0.999167	0.0153	0.00303654	4.1e-07	G	A	0.698253	0.0199817	0.0215405	0.35	G	A	0.719461	0.0186416	0.0230548	0.418759	G	A	0.157985	0.0187183	0.0161484	0.246417
	rs7689303	4	170203771	SH3RF1, NEK1	G	T	G/T	0.0123	0.0022	3.22e-08	+++++	488457	0.5539	n/a	-	-	-	G	T	0.467142	0.022934	0.0216503	0.29	G	T	0.495329	0.968106	0.0117	0.00229763	3e-07	G	T	0.530797	0.0192313	0.0212514	0.37	G	T	0.377132	0.0472047	0.0216393	0.029151	G	T	0.226652	0.0135954	0.0141664	0.337226
	rs997109	2	210341429	MAP2	C	T	C/T	0.0123	0.0022	3.39e-08	+++--	488457	0.2662	rs10173260	2	210377845	0.9958	C	T	0.326117	0.0139629	0.0220825	0.53	C	T	0.605891	0.996001	0.0128	0.00231668	3.7e-08	C	T	0.487762	0.0432675	0.0200653	0.031	C	T	0.568761	-0.00925526	0.0206644	0.654236	C	T	0.405534	-0.0033487	0.012012	0.780421
	rs62120041	2	9185564	MBOAT2	T	C	T/C	0.025	0.0045	3.42e-08	-+--?	474839	0.3617	rs62120041	2	9185564	1	T	C	0.989175	-0.00194959	0.107366	0.99	T	C	0.933902	0.986742	0.0261113	0.00457497	1.1e-08	T	C	0.940384	-0.0408797	0.0429155	0.34	T	C	0.965897	-0.0240796	0.0577363	0.676633	-	-	-	-	-	-
	rs1939455	11	101520886	TRPC6	G	T	G/T	0.0188	0.0034	3.44e-08	+++-+	488456	0.3653	rs1939455	11	101520886	1	G	T	0.796	0.011035	0.0264603	0.68	G	T	0.879446	0.951814	0.0204	0.00356118	1.2e-08	G	T	0.90768	0.0329187	0.0351273	0.35	G	T	0.830143	-0.0241518	0.0269115	0.369478	G	T	0.177695	2.93e-05	0.0164026	0.998574
	rs75639044	7	107092631	COG5, HBP1, BCAP29	C	A	C/A	0.015	0.0027	3.63e-08	+++++	488457	0.7181	n/a	-	-	-	C	A	0.035	0.0938542	0.057823	0.1	C	A	0.210991	0.998405	0.0147	0.00277632	1.2e-07	C	A	0.189186	0.0113598	0.0252977	0.65	C	A	0.161577	0.0274521	0.0276504	0.320794	C	A	0.098461	0.0154649	0.0198598	0.436169
	rs34920942	4	92584581	CCSER1	T	C	T/C	0.0121	0.0022	3.85e-08	-++-+	488457	0.6348	rs35531607	4	92533225	0.9567	T	C	0.447353	-0.0147216	0.0209955	0.48	T	C	0.476439	0.994126	0.0128	0.00227588	1.8e-08	T	C	0.371697	0.0034546	0.0207998	0.87	T	C	0.450339	-0.00387663	0.0204634	0.849746	T	C	0.363104	0.00945844	0.0124183	0.44628
	rs7626868	3	107562489	BBX, LOC285205	T	C	T/C	0.0126	0.0023	4.38e-08	++-++	488457	0.3922	rs7644809	3	107564459	0.7131	T	C	0.432	0.0070974	0.0211708	0.74	T	C	0.3553	0.987503	0.0130202	0.00237296	4.4e-08	T	C	0.541636	-0.0260068	0.0205619	0.21	T	C	0.400455	0.0269682	0.020917	0.197296	T	C	0.211808	0.0113666	0.0147246	0.440163
	rs11928693	3	123275179	HACD2, MYLK, ADCY5	T	G	T/G	0.0137	0.0025	4.49e-08	+++++	488457	0.6785	n/a	-	-	-	T	G	0.507	0.0442827	0.0210279	0.035	T	G	0.269218	0.994652	0.0131	0.0025524	3.8e-07	T	G	0.176652	0.0175546	0.0262356	0.5	T	G	0.2281	0.0212302	0.0253344	0.402032	T	G	0.0344807	0.0193505	0.0325355	0.552019
	rs10761673	10	64615451	EGR2, ADO	G	T	G/T	0.012	0.0022	4.6e-08	++-++	488457	0.8606	rs10761674	10	64618340	1	G	T	0.592	0.0186112	0.0210211	0.38	G	T	0.477449	0.998697	0.0123	0.00226529	5.1e-08	G	T	0.499287	-0.0005491	0.0198771	0.98	G	T	0.606807	0.0218745	0.0211931	0.302001	G	T	0.488067	0.0030656	0.0117518	0.794206

### Sheet: S4 CHARGE Replication
Table S4. Replication of novel loci in CHARGE Consortium GWAS.
Proxy SNPs were identified with LDProxy (with EUR ancesty LD reference) as the 5 lead SNPs were unavailable in the CHARGE GWAS. All proxy variants were in high LD with their respective lead SNP (all r^2 > 0.99). Question marks denote missing data in the 'Effect Direction' column.
								Multi-ancestry meta-analysis (AFR+EUR+SAS+AHL+EAS)							CHARGE Consortium summary statistics
	Lead SNP	CHR	BP (NCBI Build 37)	Proxy SNP	CHR	BP (NCBI Build 37)	r^2	A1	A2	Beta (hrs)	SE (hrs)	P	N	Effect Direction	A1	A2	BETA (hrs)	SE (hrs)	P	N	Power to detect at p=0.01 (%)	Effect Direction
	rs11928693	3	123275179	rs16834426	3	123283309	1	A	G	0.0137	0.0025	4.958e-08	488457	+++++	A	G	0.0141	0.0078	0.07143	46795	28.84	++-+-++?+-+++---++---++
	rs7689303	4	170203771	rs13112591	4	170203848	1	A	C	0.0122	0.0022	5.003e-08	488457	+++++	A	C	0.0144	0.0072	0.04671	43570	34.66	+-+-+--++?+--++++?-++++
	rs6909225	6	73608356	rs9360616	6	73616236	1	A	C	0.013	0.0023	3.142e-08	488457	+++++	A	C	0.0075	0.0074	0.3055	46082	8.95	++++++-++-+--+-++--?-++
	rs75639044	7	107092631	rs34084719	7	107095227	1	C	T	0.0148	0.0027	5.267e-08	488457	+++++	C	T	0.0139	0.0427	0.7456	46098	21.26	++++--++++--+-+--+-?+--
	rs12462756	19	50098423	rs2288920	19	50091798	0.991	G	T	0.0151	0.0029	2.632e-07	474839	++++?	G	T	0.0152	0.0112	0.1764	43579	23	++--++++-?---+---?+-+++

### Sheet: S5 Tissue Specific eQTLs 
Table S3: Tissue Specific eQTLs of Colocolized Variants in oGPCRs
The eQTL Calculator tool from the Gtex v8 (https://www.gtexportal.org/home/testyourown; accessed 01/22/2022) was used to calculate the tissue specific eQTLs of the 5 novel variants from GWAS meta-analysis. The results are listed as P-Value with (Variant level SNP Bonferroni ≤ 1E-2 and Tissue Level Bonferroni ≤ 5E-3), and Normalized Expression Size (NES) in various tissue.
	Gene	Gencode Id	Variant Id	SNP	P-Value	P-value Threshold	NES	Tissue
	SH3RF1	ENSG00000154447.14	chr4_169282620_T_G_b38	rs7689303	0.00041	9.7e-05	-0.15	Brain - Cerebellum
	SH3RF1	ENSG00000154447.14	chr4_169282620_T_G_b38	rs7689303	0.0029	2.9e-05	-0.26	Brain - Spinal cord (cervical c-1)
	SH3RF1	ENSG00000154447.14	chr4_169282620_T_G_b38	rs7689303	0.0064	NaN	-0.16	Brain - Caudate (basal ganglia)
	SH3RF1	ENSG00000154447.14	chr4_169282620_T_G_b38	rs7689303	0.017	NaN	-0.15	Brain - Hypothalamus
	SH3RF1	ENSG00000154447.14	chr4_169282620_T_G_b38	rs7689303	0.079	NaN	-0.082	Brain - Nucleus accumbens (basal ganglia)
	SH3RF1	ENSG00000154447.14	chr4_169282620_T_G_b38	rs7689303	0.16	NaN	-0.069	Brain - Cerebellar Hemisphere
	SH3RF1	ENSG00000154447.14	chr4_169282620_T_G_b38	rs7689303	0.21	NaN	-0.062	Brain - Cortex
	SH3RF1	ENSG00000154447.14	chr4_169282620_T_G_b38	rs7689303	0.25	NaN	0.06	Brain - Frontal Cortex (BA9)
	SH3RF1	ENSG00000154447.14	chr4_169282620_T_G_b38	rs7689303	0.27	NaN	0.071	Brain - Anterior cingulate cortex (BA24)
	SH3RF1	ENSG00000154447.14	chr4_169282620_T_G_b38	rs7689303	0.53	2.1e-05	-0.05	Brain - Substantia nigra
	SH3RF1	ENSG00000154447.14	chr4_169282620_T_G_b38	rs7689303	0.58	NaN	-0.047	Brain - Amygdala
	SH3RF1	ENSG00000154447.14	chr4_169282620_T_G_b38	rs7689303	0.96	6.5e-05	0.0031	Brain - Putamen (basal ganglia)
	SH3RF1	ENSG00000154447.14	chr4_169282620_T_G_b38	rs7689303	0.99	NaN	0.00054	Brain - Hippocampus
	PRR12	ENSG00000126464.13	chr19_49595166_G_A_b38	rs12462756	7.8e-17	6.6e-05	0.56	Brain - Cerebellum
	PRR12	ENSG00000126464.13	chr19_49595166_G_A_b38	rs12462756	1.2e-11	5.4e-05	0.45	Brain - Cerebellar Hemisphere
	PRR12	ENSG00000126464.13	chr19_49595166_G_A_b38	rs12462756	5.2e-08	3.1e-05	0.28	Brain - Frontal Cortex (BA9)
	PRR12	ENSG00000126464.13	chr19_49595166_G_A_b38	rs12462756	6.6e-06	4.8e-05	0.22	Brain - Cortex
	PRR12	ENSG00000126464.13	chr19_49595166_G_A_b38	rs12462756	2e-05	4e-05	0.32	Brain - Putamen (basal ganglia)
	PRR12	ENSG00000126464.13	chr19_49595166_G_A_b38	rs12462756	0.00011	2.7e-05	0.24	Brain - Hypothalamus
	PRR12	ENSG00000126464.13	chr19_49595166_G_A_b38	rs12462756	0.00013	NaN	0.3	Brain - Spinal cord (cervical c-1)
	PRR12	ENSG00000126464.13	chr19_49595166_G_A_b38	rs12462756	0.0011	2.7e-05	0.24	Brain - Anterior cingulate cortex (BA24)
	PRR12	ENSG00000126464.13	chr19_49595166_G_A_b38	rs12462756	0.0081	NaN	0.17	Brain - Hippocampus
	PRR12	ENSG00000126464.13	chr19_49595166_G_A_b38	rs12462756	0.014	NaN	0.14	Brain - Caudate (basal ganglia)
	PRR12	ENSG00000126464.13	chr19_49595166_G_A_b38	rs12462756	0.027	NaN	0.13	Brain - Nucleus accumbens (basal ganglia)
	PRR12	ENSG00000126464.13	chr19_49595166_G_A_b38	rs12462756	0.028	1.7e-05	0.17	Brain - Amygdala
	PRR12	ENSG00000126464.13	chr19_49595166_G_A_b38	rs12462756	0.039	NaN	0.24	Brain - Substantia nigra
	IRF3	ENSG00000126456.15	chr19_49595166_G_A_b38	rs12462756	1.3e-05	6.6e-05	0.28	Brain - Cerebellum
	KCNQ5	ENSG00000185760.15	chr6_72898633_G_A_b38	rs6909225	0.013	4.8e-05	-0.075	Brain - Anterior cingulate cortex (BA24)
	KCNQ5	ENSG00000185760.15	chr6_72898633_G_A_b38	rs6909225	0.054	NaN	-0.12	Brain - Spinal cord (cervical c-1)
	KCNQ5	ENSG00000185760.15	chr6_72898633_G_A_b38	rs6909225	0.06	8.1e-05	-0.047	Brain - Nucleus accumbens (basal ganglia)
	KCNQ5	ENSG00000185760.15	chr6_72898633_G_A_b38	rs6909225	0.096	9.1e-05	-0.044	Brain - Cortex
	KCNQ5	ENSG00000185760.15	chr6_72898633_G_A_b38	rs6909225	0.16	NaN	0.054	Brain - Hypothalamus
	KCNQ5	ENSG00000185760.15	chr6_72898633_G_A_b38	rs6909225	0.28	NaN	-0.065	Brain - Cerebellum
	KCNQ5	ENSG00000185760.15	chr6_72898633_G_A_b38	rs6909225	0.32	9.3e-05	-0.06	Brain - Cerebellar Hemisphere
	KCNQ5	ENSG00000185760.15	chr6_72898633_G_A_b38	rs6909225	0.34	NaN	0.1	Brain - Substantia nigra
	KCNQ5	ENSG00000185760.15	chr6_72898633_G_A_b38	rs6909225	0.48	NaN	-0.017	Brain - Putamen (basal ganglia)
	KCNQ5	ENSG00000185760.15	chr6_72898633_G_A_b38	rs6909225	0.67	NaN	-0.0092	Brain - Caudate (basal ganglia)
	KCNQ5	ENSG00000185760.15	chr6_72898633_G_A_b38	rs6909225	0.9	NaN	0.0036	Brain - Frontal Cortex (BA9)
	KCNQ5	ENSG00000185760.15	chr6_72898633_G_A_b38	rs6909225	0.97	NaN	0.0015	Brain - Amygdala
	KCNQ5	ENSG00000185760.15	chr6_72898633_G_A_b38	rs6909225	0.99	NaN	-0.00023	Brain - Hippocampus
	HACD2	ENSG00000206527.9	chr3_123556332_G_T_b38	rs11928693	0.0053	NaN	0.24	Brain - Amygdala
	HACD2	ENSG00000206527.9	chr3_123556332_G_T_b38	rs11928693	0.015	NaN	0.18	Brain - Anterior cingulate cortex (BA24)
	HACD2	ENSG00000206527.9	chr3_123556332_G_T_b38	rs11928693	0.017	NaN	0.17	Brain - Cerebellar Hemisphere
	HACD2	ENSG00000206527.9	chr3_123556332_G_T_b38	rs11928693	0.035	4.1e-05	0.14	Brain - Hypothalamus
	HACD2	ENSG00000206527.9	chr3_123556332_G_T_b38	rs11928693	0.083	NaN	0.14	Brain - Spinal cord (cervical c-1)
	HACD2	ENSG00000206527.9	chr3_123556332_G_T_b38	rs11928693	0.088	2.1e-05	0.14	Brain - Substantia nigra
	HACD2	ENSG00000206527.9	chr3_123556332_G_T_b38	rs11928693	0.1	NaN	0.081	Brain - Hippocampus
	HACD2	ENSG00000206527.9	chr3_123556332_G_T_b38	rs11928693	0.13	6.6e-05	0.047	Brain - Caudate (basal ganglia)
	HACD2	ENSG00000206527.9	chr3_123556332_G_T_b38	rs11928693	0.56	6.5e-05	0.023	Brain - Nucleus accumbens (basal ganglia)
	HACD2	ENSG00000206527.9	chr3_123556332_G_T_b38	rs11928693	0.74	NaN	-0.012	Brain - Putamen (basal ganglia)
	HACD2	ENSG00000206527.9	chr3_123556332_G_T_b38	rs11928693	0.76	7.5e-05	0.018	Brain - Cortex
	HACD2	ENSG00000206527.9	chr3_123556332_G_T_b38	rs11928693	0.79	NaN	-0.017	Brain - Cerebellum
	HACD2	ENSG00000206527.9	chr3_123556332_G_T_b38	rs11928693	0.95	NaN	-0.0034	Brain - Frontal Cortex (BA9)
	COG5	ENSG00000164597.13	chr7_107452186_A_C_b38	rs75639044	1.6e-05	3e-05	-0.31	Brain - Spinal cord (cervical c-1)
	COG5	ENSG00000164597.13	chr7_107452186_A_C_b38	rs75639044	0.00084	NaN	-0.16	Brain - Cerebellar Hemisphere
	COG5	ENSG00000164597.13	chr7_107452186_A_C_b38	rs75639044	0.0015	6.7e-05	-0.19	Brain - Cortex
	COG5	ENSG00000164597.13	chr7_107452186_A_C_b38	rs75639044	0.0026	NaN	0.17	Brain - Caudate (basal ganglia)
	COG5	ENSG00000164597.13	chr7_107452186_A_C_b38	rs75639044	0.0033	NaN	-0.16	Brain - Cerebellum
	COG5	ENSG00000164597.13	chr7_107452186_A_C_b38	rs75639044	0.0075	NaN	-0.22	Brain - Substantia nigra
	COG5	ENSG00000164597.13	chr7_107452186_A_C_b38	rs75639044	0.0091	NaN	-0.2	Brain - Amygdala
	COG5	ENSG00000164597.13	chr7_107452186_A_C_b38	rs75639044	0.019	NaN	0.13	Brain - Putamen (basal ganglia)
	COG5	ENSG00000164597.13	chr7_107452186_A_C_b38	rs75639044	0.033	NaN	-0.15	Brain - Frontal Cortex (BA9)
	COG5	ENSG00000164597.13	chr7_107452186_A_C_b38	rs75639044	0.068	NaN	-0.12	Brain - Hippocampus
	COG5	ENSG00000164597.13	chr7_107452186_A_C_b38	rs75639044	0.077	NaN	-0.13	Brain - Anterior cingulate cortex (BA24)
	COG5	ENSG00000164597.13	chr7_107452186_A_C_b38	rs75639044	0.36	NaN	-0.067	Brain - Hypothalamus
	COG5	ENSG00000164597.13	chr7_107452186_A_C_b38	rs75639044	0.41	NaN	0.042	Brain - Nucleus accumbens (basal ganglia)

### Sheet: S6 GTEx Colocalization
Table S5. Colocalization of novel loci with GTEx cis-eQTLs from pituitary and brain.
Colocalization analyses were conducted using HyPrColoc (Hypothesis Prioritisation in Multi-Trait Colocalisation) and GTEx cis-eQTL (v7) data. 'Posterior P' (posterior probability of colocalization) assumes that a loci contains 1 causal variant whereas 'Regional P' assumes that a loci contains >1 causal variants. 'P by SNP' is the % contribution of the candidate (causal) variant to the posterior p…
			Chr 7 genetic locus (rs75639044; gene eQTL: COG5)				Chr 19 genetic locus (rs12462756; gene eQTL: PRR12)
	GTEx Tissue	N	Posterior P	Regional P	Candidate SNP	P by SNP	Posterior P	Regional P	Candidate SNP	P by SNP
	Hippocampus	170	0.0314	0.0315	rs75639044	0.542	0.0493	0.0496	rs12462756	0.8006
	Frontal Cortex (BA9)	175	0.0416	0.0417	rs75639044	0.6701	0.9919	0.9993	rs12462756	1
	Hypothalamus	170	0.0091	0.91	rs75639044	0.6312	0.7265	0.7319	rs12462756	0.6543
	Nucleus Accumbens (Basal Ganglia)	202	0.0318	0.0318	rs75639044	0.8746	0.235	0.2368	rs12462756	0.9066
	Brain Cortex	205	0.2275	0.228	rs75639044	0.9871	0.9638	0.971	rs12462756	0.9997
	Cerebellum	209	0.1499	0.1502	rs75639044	0.9752	0.992	0.9995	rs12462756	1
	Cerebellar Hemisphere	175	0.3566	0.3575	rs75639044	0.983	0.992	0.9995	rs12462756	1
	Putamen (Basal Ganglia)	170	0.0595	0.0596	rs75639044	0.6484	0.837	0.8432	rs12462756	0.9983
	Cervical Spine (C1)	126	0.9414	0.9437	rs75639044	0.9996	0.565	0.5692	rs12462756	0.9917
	Substantia Nigra	114	0.074	0.0741	rs75639044	0.9422	0.0335	0.0337	rs12462756	0.4247
	Amygdala	129	0.0844	0.0846	rs75639044	0.8503	0.0236	0.0238	rs12462756	0.6196

### Sheet: S7 Novel Loci Multi-Sleep
Table S6. Sleep-related GWAS results for novel multi-ancestry loci.
The 5 novel signals from the meta-analysis were examined in 6 GWAS (which used UKBB data) of other sleep traits and disorders. GWAS results for long sleep duration, short sleep duration, and napping frequency are from Dashti et al: https://www.nature.com/articles/s41467-019-08917-4. GWAS results for excessive daytime sleepiness and insomnia are from Lane et al: https://www.nature.com/articles/ng.…
						Multi-ancestry sleep duration GWAS (n = 483,235)			Long sleep duration GWAS (n = 363,367)			Short sleep duration GWAS (n = 412,706)			Napping GWAS (n = 452,633)			Chronotype GWAS (n = 91,836)			Excessive daytime sleepiness GWAS (n = 176,102)			Insomnia GWAS (n = 176,102)
	SNP	CHR	BP (NCBI Build 37)	Nearest Genes	Effect/Alternate allele	BETA (hrs)	SE (hrs)	P	BETA (hrs)	SE (hrs)	P	BETA (hrs)	SE (hrs)	P	BETA (hrs)	SE (hrs)	P	BETA (hrs)	SE	P	BETA (hrs)	SE (hrs)	P	OR	SE	P
	rs11928693	3	123275179	HACD2, MYLK, ADCY5	T/G	0.0137	0.0025	4.49e-08	0.00344859	0.00081805	2.4e-05	-0.00244188	0.00108174	0.023	0.00268294	0.00136754	0.048	-0.00204496	0.00302628	0.57	-5.85e-05	0.00116127	0.99	-0.000252655	0.00155929	0.82
	rs7689303	4	170203771	SH3RF1, NEK1	G/T	0.0123	0.0022	3.22e-08	0.00287137	0.000737562	9.4e-05	-0.00198441	0.000973543	0.042	0.00570611	0.00123156	3.4e-06	0.00258057	0.00272608	0.36	0.00267325	0.00104508	0.0084	-0.00264347	0.00140544	0.063
	rs6909225	6	73608356	KCNQ5, KHDC1	A/G	0.013	0.0023	2.74e-08	0.00382175	0.000774096	7.2e-07	-0.00158643	0.00102375	0.12	0.000526814	0.00129381	0.72	-0.00823449	0.00286496	0.0028	-0.00167536	0.00109814	0.13	0.00356972	0.00147557	0.015
	rs75639044	7	107092631	COG5, HBP1, BCAP29	C/A	0.015	0.0027	3.63e-08	0.00212926	0.000888795	0.017	-0.00464688	0.00117733	6.5e-05	0.00840542	0.00148786	2.1e-08	0.00652998	0.00329266	0.07	0.00396266	0.00126302	0.0018	-0.00278717	0.0016989	0.096
	rs12462756	19	50098423	PRR12, PRRG2, SCAF1, IRF3	G/A	0.0161	0.0029	3.21e-08	0.00258159	0.000974638	0.008	-0.0041582	0.00128481	0.0012	0.00668961	0.00162775	4.6e-05	0.00104342	0.00360395	0.79	-0.00087167	0.0013809	0.49	-0.0051308	0.00185672	0.0072

### Sheet: S8 Novel Loci PheWAS
Table S7. Phenome-wide association (PheWAS) results for novel multi-ancestry loci.
The GWAS Atlas tool from CTGLab (https://atlas.ctglab.nl/PheWAS, accessed 01/19/2022) was used to identify significant associations between the novel loci (lead variants) and other traits and diseases. GWAS associations with Bonferroni P < 5.05E-05 are shown here.
	Chr 3 genetic locus (rs11928693; genes: HACD2, MYLK, ADCY5)
	Atlas ID	PMID	Year	Domain	Trait	N	E/A Allele	P
	3793	30804565	2019	Psychiatric	Sleep duration	384317	T/G	1.98e-08
	4074	30239722	2018	Metabolic	Body Mass Index	806834	T/G	2.06e-08
	3228	31427789	2019	Psychiatric	Sleep duration	384225	T/G	5.54e-08
	4272	30846698	2019	Psychiatric	Sleep duration	446118	T/G	3.8e-07
	3441	31427789	2019	Metabolic	Impedance measures - Body fat percentage	379615	T/G	4.14e-06
	3468	31427789	2019	Metabolic	Impedance measures - Trunk fat percentage	379600	T/G	9.675e-06
	3464	31427789	2019	Metabolic	Impedance measures - Arm fat percentage (left)	379699	T/G	9.836e-06
	3460	31427789	2019	Metabolic	Impedance measures - Arm fat percentage (right)	379752	T/G	1.167e-05
	4273	30846698	2019	Psychiatric	Long sleep	339926	T/G	2.4e-05
	3452	31427789	2019	Metabolic	Impedance measures - Leg fat percentage (right)	379806	T/G	2.64e-05
	4076	30239722	2018	Metabolic	Body Mass Index (female)	434794	T/G	3.392e-05
	3435	31427789	2019	Metabolic	Body Mass Index	385336	T/G	3.453e-05
	4075	30239722	2018	Metabolic	Body Mass Index (male)	374756	T/G	4.461e-05
	3456	31427789	2019	Metabolic	Impedance measures - Leg fat percentage (left)	379786	T/G	4.723e-05
	Chr 4 genetic locus (rs7689303; genes: SH3RF1, NEK1)
	Atlas ID	PMID	Year	Domain	Trait	N	E/A Allele	P
	4038	29906448	2018	Psychiatric	Schizophrenia	87491	G/T	8.69e-08
	3982	29483656	2018	Psychiatric	Schizophrenia	105318	G/T	1.52e-07
	11	25056061	2014	Psychiatric	Schizophrenia	82315	G/T	1.93e-07
	13	24280982	2014	Psychiatric	Schizophrenia vs Bipolar disorder	16381	G/T	1.93e-07
	4272	30846698	2019	Psychiatric	Sleep duration	446118	G/T	3e-07
	4272	30846698	2019	Psychiatric	Long Sleep	339926	G/T	9.4e-05
	10	23974872	2013	Psychiatric	Schizophrenia	32143	G/T	2.301e-06
	4040	29906448	2018	Psychiatric	Schizophrenia/Bipolar disorder	107620	G/T	2.023e-05
	Chr 6 genetic locus (rs6909225; genes: KCNQ5, KHDC1)
	Atlas ID	PMID	Year	Domain	Trait	N	E/A Allele	P
	3310	31427789	2019	Activities	Age started wearing glasses or contact lenses	332074	G/A	1.9e-17
	3539	31427789	2019	Activities	Reason for glasses/contact lenses: For short-sightedness, i.e. only or mainly for distance viewing such as driving, cinema etc (called 'myopia')	78647	A/G	5.31e-17
	4280	30804560	2019	Respiratory	FEV1/FVC ratio	400102	A/G	1.16e-07
	4272	30846698	2019	Psychiatric	Sleep duration	446118	A/G	2.8e-07
	4273	30846698	2019	Psychiatric	Long sleep	339926	A/G	7.2e-07
	3793	30804565	2019	Psychiatric	Sleep duration	384317	A/G	1.065e-06
	3228	31427789	2019	Psychiatric	Sleep duration	384225	A/G	1.13e-06
	4284	30804560	2019	Respiratory	FEV1/FVC ratio	321047	A/G	1.33e-06
	4718	BioRxiv: https://doi.org/10.1101/288626	2019	Neurological	Cingulum (hippocampus) mode of anisotropy	17706	A/G	2.993e-06
	3466	31427789	2019	Metabolic	Impedance measures - Arm fat-free mass (left)	379653	A/G	4.174e-06
	3541	31427789	2019	Activities	Reason for glasses/contact lenses: For just reading/near work as you are getting older (called 'presbyopia')	78647	G/A	4.27e-06
	4011	29662059	2018	Psychiatric	Broad depression	322580	A/G	4.95e-06
	4074	30239722	2018	Metabolic	Body Mass Index	806834	A/G	5.738e-06
	4075	30239722	2018	Metabolic	Body Mass Index (male)	374756	A/G	6.201e-06
	3467	31427789	2019	Metabolic	Impedance measures - Arm predicted mass (left)	379638	A/G	8.817e-06
	3463	31427789	2019	Metabolic	Impedance measures - Arm predicted mass (right)	379716	A/G	2.454e-05
	3462	31427789	2019	Metabolic	Impedance measures - Arm fat-free mass (right)	379723	A/G	3.914e-05
	3446	31427789	2019	Metabolic	Impedance measures - Basal metabolic rate	379821	A/G	4.182e-05
	Chr 7 genetic locus (rs75639044; genes: COG5, HBP1, BCAP29)
	Atlas ID	PMID	Year	Domain	Trait	N	E/A Allele	P
	3793	30804565	2019	Psychiatric	Sleep duration	384317	C/A	1.59e-08
	4121	29403010	2018	Metabolic	Alkaline phosphatase	105030	A/C	9.03e-08
	4272	30846698	2019	Psychiatric	Sleep duration	446118	C/A	1.2e-07
	3228	31427789	2019	Psychiatric	Sleep duration	384225	C/A	1.27e-07
	3231	31427789	2019	Psychiatric	Nap during day	386124	C/A	1.47e-07
	4222	31015401	2019	Environmental	Beta blocking agents	224024	A/C	3.5e-07
	4067	30038396	2018	Cognitive	Cognitive performance	257828	A/C	8.06e-06
	4314	30643251	2019	Psychiatric	Ever smoked regulary	262990	A/C	8.09e-06
	3315	31427789	2019	Activities	Use of sun/uv protection	383659	C/A	1.35e-05
	4011	29662059	2018	Psychiatric	Broad depression	322580	A/C	2.75e-05
	4225	31015401	2019	Environmental	HMG CoA reductase inhibitors	290385	A/C	2.9e-05
	3593	31427789	2019	Activities	Mineral and other dietary supplements: Glucosamine	385261	C/A	3.258e-05
	Chr 19 genetic locus (rs12462756; genes: PRR12, PRRG2, SCAF1, IRF3)
	Atlas ID	PMID	Year	Domain	Trait	N	E/A Allele	P
	4104	29403010	2018	Metabolic	Total protein	113509	G	6.11e-10
	3982	29483656	2018	Psychiatric	Schizophrenia	105318	G	1.16e-08
	3818	29083406	2017	Respiratory	Asthma, hay fever or eczema	242569	A	3.54e-07
	4272	30846698	2019	Psychiatric	Sleep duration	446118	G	4.1e-07
	4105	29403010	2018	Metabolic	Albumin	102223	G	7.05e-07
	3271	31427789	2019	Skeletal	Comparative height size at age 10	380167	A	1.09e-06
	3864	27863252	2016	Immunological	Red blood cell count (two-way meta)	132690	A	1.23e-06
	4067	30038396	2018	Cognitive	Cognitive performance	257828	A	1.3e-06
	4205	31152163	2019	Metabolic	Estimated glomerular filtration rate	765348	A	1.302e-06
	3900	27863252	2016	Immunological	Red blood cell count (three-way meta)	172952	A	1.457e-06
	4215	31015462	2019	Metabolic	Estimated glomerular filtration rate	350504	A	1.886e-06
	3412	31427789	2019	Skeletal	Sitting height	385393	A	2.782e-06
	3530	31427789	2019	Nutritional	Never eat eggs, dairy, wheat, sugar: Sugar or foods/drinks containing sugar	384986	G	4.35e-06
	13	24280982	2014	Psychiatric	Schizophrenia vs Bipolar disorder	16381	G	4.658e-06
	11	25056061	2014	Psychiatric	Schizophrenia	82315	G	4.658e-06
	3187	31427789	2019	Skeletal	Standing height	385748	A	4.941e-06
	3879	27863252	2016	Immunological	Hematocrit (three-way meta)	173039	A	7.454e-06
	3223	31427789	2019	Activities	Length of mobile phone use	381616	G	7.67e-06
	4135	29403010	2018	Immunological	Red blood cell count	108794	A	7.852e-06
	3880	27863252	2016	Immunological	Hemoglobin concentration (three-way meta)	172925	A	1.057e-05
	3844	27863252	2016	Immunological	Hemoglobin concentration (two-way meta)	132596	A	1.75e-05
	4110	29403010	2018	Metabolic	Estimated glomerular filtration rate	143658	A	1.791e-05
	3843	27863252	2016	Immunological	Hematocrit (two-way meta)	132699	A	2.2e-05
	4206	31152163	2019	Metabolic	Estimated glomerular filtration rate	567460	A	2.252e-05
	3553	31427789	2019	Respiratory	Blood clot, DVT, bronchitis, emphysema, asthma, rhinitis, eczema, allergy diagnosed by doctor: Hayfever, allergic rhinitis or eczema	385822	A	2.743e-05
	3276	31427789	2019	Activities	Facial ageing	354097	A	4.839e-05
